# An early cell shape transition drives evolutionary expansion of the human forebrain

**DOI:** 10.1101/2020.07.04.188078

**Authors:** Silvia Benito-Kwiecinski, Stefano L. Giandomenico, Magdalena Sutcliffe, Erlend S. Riis, Paula Freire-Pritchett, Iva Kelava, Stephanie Wunderlich, Ulrich Martin, Greg Wray, Madeline A. Lancaster

**Affiliations:** MRC Laboratory of Molecular Biology, Cambridge Biomedical Campus, Francis Crick Avenue, Cambridge, CB2 0QH; Department of Applied Mathematics and Theoretical Physics, University of Cambridge, Wilberforce Road, Cambridge, CB3 0WA; Leibniz Research Laboratories for Biotechnology and Artificial Organs (LEBAO), REBIRTH-Research Center for Translational and Regenerative Medicine, Hannover Medical School, 30625 Hannover, Germany; Biomedical Research in Endstage and Obstructive Lung Disease (BREATH), Member of the German Center for Lung Research (DZL), 30625 Hannover, Germany; Department of Biology, Duke University, Biological Sciences Building, 124 Science Drive, Durham, NC, 27708, USA

**Keywords:** Brain evolution, organoids, cell shape, morphogenesis, neuroepithelium

## Abstract

The human brain has undergone rapid expansion since humans diverged from other great apes, but the mechanism of this human-specific enlargement is still unknown. Here, we use cerebral organoids derived from human, gorilla and chimpanzee cells to study developmental mechanisms driving evolutionary brain expansion. We find that the differentiation of neuroepithelial cells to neurogenic radial glia is a protracted process in apes, involving a previously unrecognized transition state characterized by a change in cell shape. Furthermore, we show that human organoids are larger due to a delay in this transition. Temporally resolved RNA-seq from human and gorilla organoids reveals differences in gene expression patterns associated with cell morphogenesis, and in particular highlights *ZEB2*, a known regulator of epithelial-mesenchymal transition and cell shape. We show, through loss- and gain-of-function experiments, that *ZEB2* promotes the progression of neuroepithelial differentiation, and its ectopic overexpression in human is sufficient to trigger a premature transition. Thus, by mimicking the nonhuman ape expression in human organoids, we are able to force the acquisition of nonhuman ape architecture, establishing for the first time, an instructive role of neuroepithelial cell shape in human brain expansion.
