## Supplementary Data 3 for "An early cell shape transition drives evolutionary expansion of the human forebrain"

### Sheet: GOBPterms_species_cluster_info.
term_id	species_clust	Species	Cluster	term_name
GO:0000902	Hum01	Hum	1	cell morphogenesis
GO:0000904	Hum01	Hum	1	cell morphogenesis involved in differentiation
GO:0007275	Hum01	Hum	1	multicellular organism development
GO:0007399	Gor01	Gor	1	nervous system development
GO:0007399	Hum01	Hum	1	nervous system development
GO:0007409	Hum01	Hum	1	axonogenesis
GO:0009653	Gor01	Gor	1	anatomical structure morphogenesis
GO:0009653	Hum01	Hum	1	anatomical structure morphogenesis
GO:0010975	Hum01	Hum	1	regulation of neuron projection development
GO:0022008	Gor01	Gor	1	neurogenesis
GO:0022008	Hum01	Hum	1	neurogenesis
GO:0030030	Gor01	Gor	1	cell projection organization
GO:0030030	Hum01	Hum	1	cell projection organization
GO:0030154	Gor01	Gor	1	cell differentiation
GO:0030154	Hum01	Hum	1	cell differentiation
GO:0030182	Gor01	Gor	1	neuron differentiation
GO:0030182	Hum01	Hum	1	neuron differentiation
GO:0031175	Gor01	Gor	1	neuron projection development
GO:0031175	Hum01	Hum	1	neuron projection development
GO:0032502	Hum01	Hum	1	developmental process
GO:0032989	Hum01	Hum	1	cellular component morphogenesis
GO:0032990	Hum01	Hum	1	cell part morphogenesis
GO:0045664	Hum01	Hum	1	regulation of neuron differentiation
GO:0048468	Gor01	Gor	1	cell development
GO:0048468	Hum01	Hum	1	cell development
GO:0048522	Hum01	Hum	1	positive regulation of cellular process
GO:0048666	Gor01	Gor	1	neuron development
GO:0048666	Hum01	Hum	1	neuron development
GO:0048667	Hum01	Hum	1	cell morphogenesis involved in neuron differentiation
GO:0048699	Gor01	Gor	1	generation of neurons
GO:0048699	Hum01	Hum	1	generation of neurons
GO:0048731	Hum01	Hum	1	system development
GO:0048812	Hum01	Hum	1	neuron projection morphogenesis
GO:0048856	Hum01	Hum	1	anatomical structure development
GO:0048858	Hum01	Hum	1	cell projection morphogenesis
GO:0048869	Gor01	Gor	1	cellular developmental process
GO:0048869	Hum01	Hum	1	cellular developmental process
GO:0050793	Hum01	Hum	1	regulation of developmental process
GO:0061564	Hum01	Hum	1	axon development
GO:0120035	Hum01	Hum	1	regulation of plasma membrane bounded cell projection organization
GO:0120036	Gor01	Gor	1	plasma membrane bounded cell projection organization
GO:0120036	Hum01	Hum	1	plasma membrane bounded cell projection organization
GO:0120039	Hum01	Hum	1	plasma membrane bounded cell projection morphogenesis
GO:0000902	Gor03	Gor	3	cell morphogenesis
GO:0000904	Gor03	Gor	3	cell morphogenesis involved in differentiation
GO:0007399	Gor03	Gor	3	nervous system development
GO:0007409	Gor03	Gor	3	axonogenesis
GO:0009653	Gor03	Gor	3	anatomical structure morphogenesis
GO:0010975	Gor03	Gor	3	regulation of neuron projection development
GO:0022008	Gor03	Gor	3	neurogenesis
GO:0030030	Gor03	Gor	3	cell projection organization
GO:0030182	Gor03	Gor	3	neuron differentiation
GO:0031175	Gor03	Gor	3	neuron projection development
GO:0032989	Gor03	Gor	3	cellular component morphogenesis
GO:0032990	Gor03	Gor	3	cell part morphogenesis
GO:0045664	Gor03	Gor	3	regulation of neuron differentiation
GO:0048666	Gor03	Gor	3	neuron development
GO:0048667	Gor03	Gor	3	cell morphogenesis involved in neuron differentiation
GO:0048699	Gor03	Gor	3	generation of neurons
GO:0048812	Gor03	Gor	3	neuron projection morphogenesis
GO:0048858	Gor03	Gor	3	cell projection morphogenesis
GO:0061564	Gor03	Gor	3	axon development
GO:0120035	Gor03	Gor	3	regulation of plasma membrane bounded cell projection organization
GO:0120036	Gor03	Gor	3	plasma membrane bounded cell projection organization
GO:0120039	Gor03	Gor	3	plasma membrane bounded cell projection morphogenesis
GO:0000027	Hum04	Hum	4	ribosomal large subunit assembly
GO:0000082	Gor04	Gor	4	G1/S transition of mitotic cell cycle
GO:0000082	Hum04	Hum	4	G1/S transition of mitotic cell cycle
GO:0000278	Gor04	Gor	4	mitotic cell cycle
GO:0000278	Hum04	Hum	4	mitotic cell cycle
GO:0000387	Hum04	Hum	4	spliceosomal snRNP assembly
GO:0000460	Gor04	Gor	4	maturation of 5.8S rRNA
GO:0000460	Hum04	Hum	4	maturation of 5.8S rRNA
GO:0000462	Hum04	Hum	4	maturation of SSU-rRNA from tricistronic rRNA transcript (SSU-rRNA, 5.8S rRNA, LSU-rRNA)
GO:0000466	Hum04	Hum	4	maturation of 5.8S rRNA from tricistronic rRNA transcript (SSU-rRNA, 5.8S rRNA, LSU-rRNA)
GO:0000469	Gor04	Gor	4	cleavage involved in rRNA processing
GO:0000469	Hum04	Hum	4	cleavage involved in rRNA processing
GO:0000470	Hum04	Hum	4	maturation of LSU-rRNA
GO:0000959	Hum04	Hum	4	mitochondrial RNA metabolic process
GO:0006139	Gor04	Gor	4	nucleobase-containing compound metabolic process
GO:0006139	Hum04	Hum	4	nucleobase-containing compound metabolic process
GO:0006259	Gor04	Gor	4	DNA metabolic process
GO:0006259	Hum04	Hum	4	DNA metabolic process
GO:0006260	Gor04	Gor	4	DNA replication
GO:0006260	Hum04	Hum	4	DNA replication
GO:0006261	Gor04	Gor	4	DNA-dependent DNA replication
GO:0006261	Hum04	Hum	4	DNA-dependent DNA replication
GO:0006360	Hum04	Hum	4	transcription by RNA polymerase I
GO:0006364	Gor04	Gor	4	rRNA processing
GO:0006364	Hum04	Hum	4	rRNA processing
GO:0006396	Gor04	Gor	4	RNA processing
GO:0006396	Hum04	Hum	4	RNA processing
GO:0006397	Hum04	Hum	4	mRNA processing
GO:0006725	Gor04	Gor	4	cellular aromatic compound metabolic process
GO:0006725	Hum04	Hum	4	cellular aromatic compound metabolic process
GO:0006807	Gor04	Gor	4	nitrogen compound metabolic process
GO:0006807	Hum04	Hum	4	nitrogen compound metabolic process
GO:0007000	Hum04	Hum	4	nucleolus organization
GO:0008152	Gor04	Gor	4	metabolic process
GO:0008152	Hum04	Hum	4	metabolic process
GO:0009058	Gor04	Gor	4	biosynthetic process
GO:0009058	Hum04	Hum	4	biosynthetic process
GO:0009059	Gor04	Gor	4	macromolecule biosynthetic process
GO:0009059	Hum04	Hum	4	macromolecule biosynthetic process
GO:0010467	Gor04	Gor	4	gene expression
GO:0010467	Hum04	Hum	4	gene expression
GO:0016043	Gor04	Gor	4	cellular component organization
GO:0016043	Hum04	Hum	4	cellular component organization
GO:0016070	Gor04	Gor	4	RNA metabolic process
GO:0016070	Hum04	Hum	4	RNA metabolic process
GO:0016071	Gor04	Gor	4	mRNA metabolic process
GO:0016071	Hum04	Hum	4	mRNA metabolic process
GO:0016072	Gor04	Gor	4	rRNA metabolic process
GO:0016072	Hum04	Hum	4	rRNA metabolic process
GO:0022402	Gor04	Gor	4	cell cycle process
GO:0022402	Hum04	Hum	4	cell cycle process
GO:0022613	Gor04	Gor	4	ribonucleoprotein complex biogenesis
GO:0022613	Hum04	Hum	4	ribonucleoprotein complex biogenesis
GO:0022618	Hum04	Hum	4	ribonucleoprotein complex assembly
GO:0030490	Hum04	Hum	4	maturation of SSU-rRNA
GO:0033260	Gor04	Gor	4	nuclear DNA replication
GO:0033260	Hum04	Hum	4	nuclear DNA replication
GO:0033365	Hum04	Hum	4	protein localization to organelle
GO:0034470	Hum04	Hum	4	ncRNA processing
GO:0034622	Hum04	Hum	4	cellular protein-containing complex assembly
GO:0034641	Gor04	Gor	4	cellular nitrogen compound metabolic process
GO:0034641	Hum04	Hum	4	cellular nitrogen compound metabolic process
GO:0034645	Gor04	Gor	4	cellular macromolecule biosynthetic process
GO:0034645	Hum04	Hum	4	cellular macromolecule biosynthetic process
GO:0034660	Gor04	Gor	4	ncRNA metabolic process
GO:0034660	Hum04	Hum	4	ncRNA metabolic process
GO:0042254	Gor04	Gor	4	ribosome biogenesis
GO:0042254	Hum04	Hum	4	ribosome biogenesis
GO:0042255	Hum04	Hum	4	ribosome assembly
GO:0042273	Hum04	Hum	4	ribosomal large subunit biogenesis
GO:0042274	Hum04	Hum	4	ribosomal small subunit biogenesis
GO:0043170	Gor04	Gor	4	macromolecule metabolic process
GO:0043170	Hum04	Hum	4	macromolecule metabolic process
GO:0043933	Gor04	Gor	4	protein-containing complex subunit organization
GO:0043933	Hum04	Hum	4	protein-containing complex subunit organization
GO:0044085	Gor04	Gor	4	cellular component biogenesis
GO:0044085	Hum04	Hum	4	cellular component biogenesis
GO:0044237	Gor04	Gor	4	cellular metabolic process
GO:0044237	Hum04	Hum	4	cellular metabolic process
GO:0044238	Gor04	Gor	4	primary metabolic process
GO:0044238	Hum04	Hum	4	primary metabolic process
GO:0044249	Gor04	Gor	4	cellular biosynthetic process
GO:0044249	Hum04	Hum	4	cellular biosynthetic process
GO:0044260	Gor04	Gor	4	cellular macromolecule metabolic process
GO:0044260	Hum04	Hum	4	cellular macromolecule metabolic process
GO:0044271	Gor04	Gor	4	cellular nitrogen compound biosynthetic process
GO:0044271	Hum04	Hum	4	cellular nitrogen compound biosynthetic process
GO:0044770	Gor04	Gor	4	cell cycle phase transition
GO:0044770	Hum04	Hum	4	cell cycle phase transition
GO:0044772	Gor04	Gor	4	mitotic cell cycle phase transition
GO:0044772	Hum04	Hum	4	mitotic cell cycle phase transition
GO:0044786	Gor04	Gor	4	cell cycle DNA replication
GO:0044786	Hum04	Hum	4	cell cycle DNA replication
GO:0044843	Gor04	Gor	4	cell cycle G1/S phase transition
GO:0044843	Hum04	Hum	4	cell cycle G1/S phase transition
GO:0046483	Gor04	Gor	4	heterocycle metabolic process
GO:0046483	Hum04	Hum	4	heterocycle metabolic process
GO:0065003	Hum04	Hum	4	protein-containing complex assembly
GO:0071704	Gor04	Gor	4	organic substance metabolic process
GO:0071704	Hum04	Hum	4	organic substance metabolic process
GO:0071826	Hum04	Hum	4	ribonucleoprotein complex subunit organization
GO:0071840	Gor04	Gor	4	cellular component organization or biogenesis
GO:0071840	Hum04	Hum	4	cellular component organization or biogenesis
GO:0072594	Hum04	Hum	4	establishment of protein localization to organelle
GO:0090069	Hum04	Hum	4	regulation of ribosome biogenesis
GO:0090304	Gor04	Gor	4	nucleic acid metabolic process
GO:0090304	Hum04	Hum	4	nucleic acid metabolic process
GO:0090305	Hum04	Hum	4	nucleic acid phosphodiester bond hydrolysis
GO:0090501	Hum04	Hum	4	RNA phosphodiester bond hydrolysis
GO:0140053	Hum04	Hum	4	mitochondrial gene expression
GO:1901360	Gor04	Gor	4	organic cyclic compound metabolic process
GO:1901360	Hum04	Hum	4	organic cyclic compound metabolic process
GO:1901576	Gor04	Gor	4	organic substance biosynthetic process
GO:1901576	Hum04	Hum	4	organic substance biosynthetic process
GO:1903047	Gor04	Gor	4	mitotic cell cycle process
GO:1903047	Hum04	Hum	4	mitotic cell cycle process
GO:1904814	Hum04	Hum	4	regulation of protein localization to chromosome, telomeric region
GO:1904816	Hum04	Hum	4	positive regulation of protein localization to chromosome, telomeric region
GO:1904869	Hum04	Hum	4	regulation of protein localization to Cajal body
GO:1904871	Hum04	Hum	4	positive regulation of protein localization to Cajal body
GO:2000232	Hum04	Hum	4	regulation of rRNA processing
GO:0006401	Gor04	Gor	4	RNA catabolic process
GO:0006402	Gor04	Gor	4	mRNA catabolic process
GO:0010608	Gor04	Gor	4	posttranscriptional regulation of gene expression
GO:0019439	Gor04	Gor	4	aromatic compound catabolic process
GO:0034655	Gor04	Gor	4	nucleobase-containing compound catabolic process
GO:0043487	Gor04	Gor	4	regulation of RNA stability
GO:0043488	Gor04	Gor	4	regulation of mRNA stability
GO:0044270	Gor04	Gor	4	cellular nitrogen compound catabolic process
GO:0046700	Gor04	Gor	4	heterocycle catabolic process
GO:0061013	Gor04	Gor	4	regulation of mRNA catabolic process
GO:1903311	Gor04	Gor	4	regulation of mRNA metabolic process
GO:0007049	Gor04	Gor	4	cell cycle
GO:0000027	Gor06	Gor	6	ribosomal large subunit assembly
GO:0000278	Gor06	Gor	6	mitotic cell cycle
GO:0000387	Gor06	Gor	6	spliceosomal snRNP assembly
GO:0000460	Gor06	Gor	6	maturation of 5.8S rRNA
GO:0000462	Gor06	Gor	6	maturation of SSU-rRNA from tricistronic rRNA transcript (SSU-rRNA, 5.8S rRNA, LSU-rRNA)
GO:0000462	Hum06	Hum	6	maturation of SSU-rRNA from tricistronic rRNA transcript (SSU-rRNA, 5.8S rRNA, LSU-rRNA)
GO:0000466	Gor06	Gor	6	maturation of 5.8S rRNA from tricistronic rRNA transcript (SSU-rRNA, 5.8S rRNA, LSU-rRNA)
GO:0000469	Gor06	Gor	6	cleavage involved in rRNA processing
GO:0000470	Gor06	Gor	6	maturation of LSU-rRNA
GO:0000959	Gor06	Gor	6	mitochondrial RNA metabolic process
GO:0006139	Gor06	Gor	6	nucleobase-containing compound metabolic process
GO:0006139	Hum06	Hum	6	nucleobase-containing compound metabolic process
GO:0006259	Gor06	Gor	6	DNA metabolic process
GO:0006360	Gor06	Gor	6	transcription by RNA polymerase I
GO:0006364	Gor06	Gor	6	rRNA processing
GO:0006364	Hum06	Hum	6	rRNA processing
GO:0006396	Gor06	Gor	6	RNA processing
GO:0006396	Hum06	Hum	6	RNA processing
GO:0006397	Gor06	Gor	6	mRNA processing
GO:0006397	Hum06	Hum	6	mRNA processing
GO:0006725	Gor06	Gor	6	cellular aromatic compound metabolic process
GO:0006725	Hum06	Hum	6	cellular aromatic compound metabolic process
GO:0006807	Gor06	Gor	6	nitrogen compound metabolic process
GO:0006807	Hum06	Hum	6	nitrogen compound metabolic process
GO:0007000	Gor06	Gor	6	nucleolus organization
GO:0008152	Gor06	Gor	6	metabolic process
GO:0008152	Hum06	Hum	6	metabolic process
GO:0009059	Gor06	Gor	6	macromolecule biosynthetic process
GO:0010467	Gor06	Gor	6	gene expression
GO:0010467	Hum06	Hum	6	gene expression
GO:0016070	Gor06	Gor	6	RNA metabolic process
GO:0016070	Hum06	Hum	6	RNA metabolic process
GO:0016071	Gor06	Gor	6	mRNA metabolic process
GO:0016071	Hum06	Hum	6	mRNA metabolic process
GO:0016072	Gor06	Gor	6	rRNA metabolic process
GO:0016072	Hum06	Hum	6	rRNA metabolic process
GO:0022613	Gor06	Gor	6	ribonucleoprotein complex biogenesis
GO:0022613	Hum06	Hum	6	ribonucleoprotein complex biogenesis
GO:0022618	Gor06	Gor	6	ribonucleoprotein complex assembly
GO:0030490	Gor06	Gor	6	maturation of SSU-rRNA
GO:0030490	Hum06	Hum	6	maturation of SSU-rRNA
GO:0033365	Gor06	Gor	6	protein localization to organelle
GO:0034470	Gor06	Gor	6	ncRNA processing
GO:0034470	Hum06	Hum	6	ncRNA processing
GO:0034622	Gor06	Gor	6	cellular protein-containing complex assembly
GO:0034641	Gor06	Gor	6	cellular nitrogen compound metabolic process
GO:0034641	Hum06	Hum	6	cellular nitrogen compound metabolic process
GO:0034645	Gor06	Gor	6	cellular macromolecule biosynthetic process
GO:0034660	Gor06	Gor	6	ncRNA metabolic process
GO:0034660	Hum06	Hum	6	ncRNA metabolic process
GO:0042254	Gor06	Gor	6	ribosome biogenesis
GO:0042254	Hum06	Hum	6	ribosome biogenesis
GO:0042255	Gor06	Gor	6	ribosome assembly
GO:0042273	Gor06	Gor	6	ribosomal large subunit biogenesis
GO:0042273	Hum06	Hum	6	ribosomal large subunit biogenesis
GO:0042274	Gor06	Gor	6	ribosomal small subunit biogenesis
GO:0042274	Hum06	Hum	6	ribosomal small subunit biogenesis
GO:0043170	Gor06	Gor	6	macromolecule metabolic process
GO:0043170	Hum06	Hum	6	macromolecule metabolic process
GO:0043933	Gor06	Gor	6	protein-containing complex subunit organization
GO:0044085	Gor06	Gor	6	cellular component biogenesis
GO:0044085	Hum06	Hum	6	cellular component biogenesis
GO:0044237	Gor06	Gor	6	cellular metabolic process
GO:0044237	Hum06	Hum	6	cellular metabolic process
GO:0044238	Gor06	Gor	6	primary metabolic process
GO:0044238	Hum06	Hum	6	primary metabolic process
GO:0044260	Gor06	Gor	6	cellular macromolecule metabolic process
GO:0044271	Gor06	Gor	6	cellular nitrogen compound biosynthetic process
GO:0046483	Gor06	Gor	6	heterocycle metabolic process
GO:0046483	Hum06	Hum	6	heterocycle metabolic process
GO:0065003	Gor06	Gor	6	protein-containing complex assembly
GO:0071704	Gor06	Gor	6	organic substance metabolic process
GO:0071704	Hum06	Hum	6	organic substance metabolic process
GO:0071826	Gor06	Gor	6	ribonucleoprotein complex subunit organization
GO:0071840	Gor06	Gor	6	cellular component organization or biogenesis
GO:0071840	Hum06	Hum	6	cellular component organization or biogenesis
GO:0072594	Gor06	Gor	6	establishment of protein localization to organelle
GO:0090069	Gor06	Gor	6	regulation of ribosome biogenesis
GO:0090304	Gor06	Gor	6	nucleic acid metabolic process
GO:0090304	Hum06	Hum	6	nucleic acid metabolic process
GO:0090305	Gor06	Gor	6	nucleic acid phosphodiester bond hydrolysis
GO:0090501	Gor06	Gor	6	RNA phosphodiester bond hydrolysis
GO:0090501	Hum06	Hum	6	RNA phosphodiester bond hydrolysis
GO:0140053	Gor06	Gor	6	mitochondrial gene expression
GO:0140053	Hum06	Hum	6	mitochondrial gene expression
GO:1901360	Gor06	Gor	6	organic cyclic compound metabolic process
GO:1901360	Hum06	Hum	6	organic cyclic compound metabolic process
GO:1904814	Gor06	Gor	6	regulation of protein localization to chromosome, telomeric region
GO:1904816	Gor06	Gor	6	positive regulation of protein localization to chromosome, telomeric region
GO:1904869	Gor06	Gor	6	regulation of protein localization to Cajal body
GO:1904871	Gor06	Gor	6	positive regulation of protein localization to Cajal body
GO:2000232	Gor06	Gor	6	regulation of rRNA processing
GO:0000375	Gor06	Gor	6	RNA splicing, via transesterification reactions
GO:0000375	Hum06	Hum	6	RNA splicing, via transesterification reactions
GO:0000377	Gor06	Gor	6	RNA splicing, via transesterification reactions with bulged adenosine as nucleophile
GO:0000377	Hum06	Hum	6	RNA splicing, via transesterification reactions with bulged adenosine as nucleophile
GO:0000398	Gor06	Gor	6	mRNA splicing, via spliceosome
GO:0000398	Hum06	Hum	6	mRNA splicing, via spliceosome
GO:0001522	Gor06	Gor	6	pseudouridine synthesis
GO:0001522	Hum06	Hum	6	pseudouridine synthesis
GO:0006353	Gor06	Gor	6	DNA-templated transcription, termination
GO:0006353	Hum06	Hum	6	DNA-templated transcription, termination
GO:0006401	Gor06	Gor	6	RNA catabolic process
GO:0006401	Hum06	Hum	6	RNA catabolic process
GO:0006402	Gor06	Gor	6	mRNA catabolic process
GO:0006402	Hum06	Hum	6	mRNA catabolic process
GO:0006403	Gor06	Gor	6	RNA localization
GO:0006403	Hum06	Hum	6	RNA localization
GO:0006405	Gor06	Gor	6	RNA export from nucleus
GO:0006405	Hum06	Hum	6	RNA export from nucleus
GO:0006414	Gor06	Gor	6	translational elongation
GO:0006414	Hum06	Hum	6	translational elongation
GO:0006457	Gor06	Gor	6	protein folding
GO:0006457	Hum06	Hum	6	protein folding
GO:0006913	Gor06	Gor	6	nucleocytoplasmic transport
GO:0006913	Hum06	Hum	6	nucleocytoplasmic transport
GO:0008033	Gor06	Gor	6	tRNA processing
GO:0008033	Hum06	Hum	6	tRNA processing
GO:0008380	Gor06	Gor	6	RNA splicing
GO:0008380	Hum06	Hum	6	RNA splicing
GO:0009451	Gor06	Gor	6	RNA modification
GO:0009451	Hum06	Hum	6	RNA modification
GO:0009894	Gor06	Gor	6	regulation of catabolic process
GO:0009894	Hum06	Hum	6	regulation of catabolic process
GO:0010608	Gor06	Gor	6	posttranscriptional regulation of gene expression
GO:0010608	Hum06	Hum	6	posttranscriptional regulation of gene expression
GO:0015931	Gor06	Gor	6	nucleobase-containing compound transport
GO:0015931	Hum06	Hum	6	nucleobase-containing compound transport
GO:0019439	Hum06	Hum	6	aromatic compound catabolic process
GO:0031123	Gor06	Gor	6	RNA 3'-end processing
GO:0031123	Hum06	Hum	6	RNA 3'-end processing
GO:0032543	Gor06	Gor	6	mitochondrial translation
GO:0032543	Hum06	Hum	6	mitochondrial translation
GO:0034655	Gor06	Gor	6	nucleobase-containing compound catabolic process
GO:0034655	Hum06	Hum	6	nucleobase-containing compound catabolic process
GO:0043487	Gor06	Gor	6	regulation of RNA stability
GO:0043487	Hum06	Hum	6	regulation of RNA stability
GO:0043488	Gor06	Gor	6	regulation of mRNA stability
GO:0043488	Hum06	Hum	6	regulation of mRNA stability
GO:0044270	Gor06	Gor	6	cellular nitrogen compound catabolic process
GO:0044270	Hum06	Hum	6	cellular nitrogen compound catabolic process
GO:0046700	Gor06	Gor	6	heterocycle catabolic process
GO:0046700	Hum06	Hum	6	heterocycle catabolic process
GO:0048863	Gor06	Gor	6	stem cell differentiation
GO:0048863	Hum06	Hum	6	stem cell differentiation
GO:0050657	Gor06	Gor	6	nucleic acid transport
GO:0050657	Hum06	Hum	6	nucleic acid transport
GO:0050658	Gor06	Gor	6	RNA transport
GO:0050658	Hum06	Hum	6	RNA transport
GO:0051168	Gor06	Gor	6	nuclear export
GO:0051168	Hum06	Hum	6	nuclear export
GO:0051169	Gor06	Gor	6	nuclear transport
GO:0051169	Hum06	Hum	6	nuclear transport
GO:0051236	Gor06	Gor	6	establishment of RNA localization
GO:0051236	Hum06	Hum	6	establishment of RNA localization
GO:0060218	Gor06	Gor	6	hematopoietic stem cell differentiation
GO:0060218	Hum06	Hum	6	hematopoietic stem cell differentiation
GO:0061013	Gor06	Gor	6	regulation of mRNA catabolic process
GO:0061013	Hum06	Hum	6	regulation of mRNA catabolic process
GO:0061077	Gor06	Gor	6	chaperone-mediated protein folding
GO:0061077	Hum06	Hum	6	chaperone-mediated protein folding
GO:0070125	Gor06	Gor	6	mitochondrial translational elongation
GO:0070125	Hum06	Hum	6	mitochondrial translational elongation
GO:0070126	Gor06	Gor	6	mitochondrial translational termination
GO:0070126	Hum06	Hum	6	mitochondrial translational termination
GO:0071166	Gor06	Gor	6	ribonucleoprotein complex localization
GO:0071166	Hum06	Hum	6	ribonucleoprotein complex localization
GO:0071426	Gor06	Gor	6	ribonucleoprotein complex export from nucleus
GO:0071426	Hum06	Hum	6	ribonucleoprotein complex export from nucleus
GO:1901532	Gor06	Gor	6	regulation of hematopoietic progenitor cell differentiation
GO:1901532	Hum06	Hum	6	regulation of hematopoietic progenitor cell differentiation
GO:1902036	Gor06	Gor	6	regulation of hematopoietic stem cell differentiation
GO:1902036	Hum06	Hum	6	regulation of hematopoietic stem cell differentiation
GO:1903311	Gor06	Gor	6	regulation of mRNA metabolic process
GO:1903311	Hum06	Hum	6	regulation of mRNA metabolic process
GO:0048522	Gor08	Gor	8	positive regulation of cellular process
GO:0006259	Hum08	Hum	8	DNA metabolic process
GO:0006260	Hum08	Hum	8	DNA replication
GO:0016043	Hum08	Hum	8	cellular component organization
GO:0022402	Hum08	Hum	8	cell cycle process
GO:0071840	Hum08	Hum	8	cellular component organization or biogenesis
GO:0007049	Hum08	Hum	8	cell cycle
GO:0000902	Hum09	Hum	9	cell morphogenesis
GO:0007275	Hum09	Hum	9	multicellular organism development
GO:0007399	Gor09	Gor	9	nervous system development
GO:0007399	Hum09	Hum	9	nervous system development
GO:0009653	Gor09	Gor	9	anatomical structure morphogenesis
GO:0022008	Hum09	Hum	9	neurogenesis
GO:0030030	Hum09	Hum	9	cell projection organization
GO:0030182	Hum09	Hum	9	neuron differentiation
GO:0031175	Hum09	Hum	9	neuron projection development
GO:0032502	Hum09	Hum	9	developmental process
GO:0032989	Hum09	Hum	9	cellular component morphogenesis
GO:0048468	Hum09	Hum	9	cell development
GO:0048666	Hum09	Hum	9	neuron development
GO:0048699	Hum09	Hum	9	generation of neurons
GO:0048731	Gor09	Gor	9	system development
GO:0048731	Hum09	Hum	9	system development
GO:0048856	Hum09	Hum	9	anatomical structure development
GO:0120036	Hum09	Hum	9	plasma membrane bounded cell projection organization
GO:0009966	Gor09	Gor	9	regulation of signal transduction
GO:0009966	Hum09	Hum	9	regulation of signal transduction
GO:0010646	Gor09	Gor	9	regulation of cell communication
GO:0010646	Hum09	Hum	9	regulation of cell communication
GO:0023051	Gor09	Gor	9	regulation of signaling
GO:0023051	Hum09	Hum	9	regulation of signaling
GO:0007275	Gor10	Gor	10	multicellular organism development
GO:0007275	Hum10	Hum	10	multicellular organism development
GO:0007399	Hum10	Hum	10	nervous system development
GO:0009653	Hum10	Hum	10	anatomical structure morphogenesis
GO:0022008	Hum10	Hum	10	neurogenesis
GO:0030154	Hum10	Hum	10	cell differentiation
GO:0030182	Hum10	Hum	10	neuron differentiation
GO:0032502	Gor10	Gor	10	developmental process
GO:0032502	Hum10	Hum	10	developmental process
GO:0032989	Hum10	Hum	10	cellular component morphogenesis
GO:0048468	Hum10	Hum	10	cell development
GO:0048699	Hum10	Hum	10	generation of neurons
GO:0048731	Hum10	Hum	10	system development
GO:0048856	Gor10	Gor	10	anatomical structure development
GO:0048856	Hum10	Hum	10	anatomical structure development
GO:0048869	Hum10	Hum	10	cellular developmental process
GO:0050793	Gor10	Gor	10	regulation of developmental process
GO:0050793	Hum10	Hum	10	regulation of developmental process
