## Supplementary Data 4 for "An early cell shape transition drives evolutionary expansion of the human forebrain"

### Sheet: genes_moved_robust.csv
Gene	Hum Cluster	Gor Cluster
ABCB7	2	7
ABHD12	8	2
ACKR3	10	1
ACSL4	7	8
ACTA2	10	4
ACTN3	2	7
ADA	2	8
ADAM9	3	1
ADAMTS19	8	4
ADGRL2	3	10
AFAP1	10	1
AFG3L2	6	5
AGBL5	7	3
AGPAT2	10	9
AHCY	7	8
AIG1	1	3
ALDOA	2	7
ALG1	4	6
ALKBH2	1	9
ALKBH5	3	10
ANKRD13A	9	2
ANKZF1	1	10
ANOS1	6	5
ARHGEF10L	10	1
ARHGEF9	3	2
ARL4A	7	10
ARL4C	2	10
ARL4D	2	1
ASGR1	3	1
ASNS	3	6
ASTN1	10	1
ATP2B1	8	4
ATP5MF	4	7
ATP8A1	3	7
ATPAF1	9	10
ATRNL1	10	7
ATXN10	9	10
B3GNT2	8	4
B4GALNT3	4	8
BAIAP2L1	7	8
BASP1	10	1
BCAM	2	7
BCAR3	10	2
BCAS4	2	7
BCAT1	7	4
BCKDHA	3	9
BCKDHB	7	4
BCL2L11	5	10
BLCAP	1	10
BMP7	1	9
BOC	2	10
BORCS6	10	3
BSCL2	1	10
BST2	7	8
C1D	6	4
C1QTNF6	3	2
CA2	6	10
CABYR	3	1
CACNA1H	1	7
CADM1	10	1
CAMK1	8	2
CAMK2N1	3	2
CAPN1	4	7
CAVIN3	6	7
CCDC136	3	8
CCDC28A	10	5
CCDC88C	7	5
CCKBR	8	7
CCNB1IP1	2	4
CCND1	4	8
CCT4	8	6
CCT8	8	4
CD24	6	4
CD40	7	8
CDC42EP4	9	1
CDH23	1	3
CDH6	10	4
CDK18	2	8
CDK2AP1	6	9
CEND1	5	1
CENPA	8	5
CETN2	9	3
CHCHD4	5	9
CHCHD6	3	1
CHGB	10	7
CIB1	9	1
CKS1B	8	6
CLDN1	1	2
CLMP	8	6
CLSPN	4	8
CNRIP1	10	3
COL1A1	10	9
COQ8A	10	5
CPAMD8	1	8
CPE	3	7
CPLANE2	3	1
CPXM1	9	10
CRABP1	3	10
CRADD	10	7
CRIP2	9	10
CRMP1	10	7
CRYBA1	6	2
CST3	1	3
CTH	9	6
CTPS1	4	6
DACH1	1	10
DBI	6	7
DBNDD1	8	7
DBNDD2	7	3
DBT	3	4
DCLK2	1	10
DDX39A	6	5
DGKD	3	7
DGLUCY	9	10
DHX33	4	6
DKK3	9	6
DMRTA1	3	9
DNAJB5	10	1
DNAJC2	4	6
DNAJC24	7	4
DNAL4	1	3
DNER	10	1
DNMT1	8	6
DOK1	9	1
DPP9	6	5
DTNB	2	8
DTX1	9	2
DUSP22	3	10
E2F4	6	5
EIF2AK3	10	9
EIF2S3B	7	8
EIF3A	8	4
ELFN1	10	3
ELK3	5	6
ELMOD3	3	1
ELOVL2	1	2
ELOVL5	3	9
ENGASE	1	10
ENO3	3	2
ENTR1	4	8
EPB41L5	2	7
EPHA4	7	8
ERAP1	5	1
ERMP1	7	8
ETHE1	2	1
ETS2	5	4
ETV1	5	9
ETV4	4	6
EXO1	8	4
EYA2	10	9
FAM131B	9	1
FAM210B	1	7
FAM222A	4	8
FAM234B	7	4
FARP1	3	2
FBXO30	6	4
FEZ1	3	10
FEZF1	8	5
FGF12	8	4
FKBP3	4	8
FMNL2	10	5
FNDC3A	1	3
FNDC5	9	10
FOXJ1	1	10
FZD1	5	10
FZD2	3	1
FZD7	8	9
GAA	3	7
GAB2	1	7
GABRA3	2	10
GALE	5	1
GALNS	8	7
GALNT12	1	10
GALNT16	1	10
GAP43	5	8
GAS1	10	1
GBF1	1	3
GDF10	3	10
GEMIN5	4	6
GET3	4	6
GFPT2	8	1
GGT7	3	1
GINS1	8	4
GINS4	4	10
GLMP	8	7
GMDS	8	4
GNPDA1	5	1
GPATCH4	4	6
GPC1	9	1
GPR143	4	9
GPR153	3	7
GPS2	5	9
GPX3	4	7
GSDME	10	1
GSE1	6	8
HAS3	4	6
HAT1	4	6
HESX1	5	6
HEXIM1	6	5
HMGA2	4	9
HMGCS1	9	5
HMGN3	9	10
HNRNPF	4	5
HOMER3	9	1
HS6ST1	10	1
HSPA4	4	6
HSPA9	4	6
IAH1	3	2
IARS2	8	4
IFI6	3	1
IFT46	9	1
IGDCC3	3	7
IGFBP2	3	2
IL11RA	1	3
INA	9	4
INPPL1	5	1
IQCK	1	3
IRF2	1	10
IRS2	9	6
ITPKB	1	10
KCNK5	9	8
KIF13B	1	8
KIF1C	4	6
KIF5A	5	8
KIT	5	6
KLHL13	7	8
KLHL14	10	3
KRT10	9	1
LAMB2	3	1
LAMP5	10	1
LBH	9	5
LFNG	3	1
LGALSL	3	5
LGMN	2	7
LHFPL6	10	1
LHPP	2	3
LHX2	5	9
LIG4	1	9
LIMD2	9	10
LIPG	10	5
LITAF	7	8
LMO4	9	5
LRAT	4	8
LRATD1	1	3
LRFN1	10	1
LRP2	3	8
LRRC1	9	1
LTBP4	3	1
LYPD1	2	8
LZTS3	10	1
M6PR	4	9
MACO1	10	1
MAF	9	1
MAGED1	9	3
MAGI3	1	3
MAL2	4	6
MAOB	3	10
MAP1LC3A	10	1
MAP2K6	2	7
MAP4	1	3
MAPK11	10	3
MAPK12	10	3
MARS2	8	6
MARVELD1	5	6
MB21D2	5	4
MCAM	10	2
MDN1	8	6
MECOM	9	10
MEF2D	1	3
MEIS2	10	8
MERTK	10	3
MICAL1	1	7
MKRN2	1	10
MLLT11	10	3
MORN4	3	2
MOXD1	10	9
MPC2	10	3
MRC2	3	2
MRTO4	4	6
MSMO1	9	4
MSX1	8	6
MVP	3	6
MYL6B	2	3
MZF1	3	1
NATD1	10	9
NBAS	2	10
NCAM1	10	3
NCOA3	2	8
NCOA5	5	9
NDRG4	10	1
NDUFS6	6	5
NEFM	9	5
NEK8	8	4
NELL2	7	3
NIPSNAP1	2	3
NIT2	10	8
NLGN4X	6	10
NLN	4	6
NMB	7	3
NOA1	7	8
NOS2	3	7
NPPC	9	10
NR2E1	10	3
NRCAM	7	8
NT5M	3	1
NTM	5	4
NTMT1	6	9
NUDT15	4	8
NUP62CL	10	1
OGT	3	1
OIP5	4	6
OLFM3	2	9
OLFML3	8	2
OPTN	3	7
ORC1	8	4
OSTC	4	6
OTUD6B	4	6
OXLD1	9	3
OXR1	1	3
P4HTM	3	1
PABPC1	7	8
PABPC3	7	8
PALM3	6	2
PAM	2	10
PANX1	5	10
PARG	8	4
PARP16	3	1
PARVA	10	1
PAX3	2	8
PBX3	2	8
PCDH19	1	10
PDCL3	6	5
PDE6B	5	3
PDP1	2	10
PERP	6	4
PFKFB4	2	3
PGAP1	2	8
PHLDB2	8	6
PIGM	9	10
PIK3R1	1	3
PINK1	10	1
PIPOX	4	5
PLA2G3	9	5
PLA2G7	6	4
PLAGL1	3	1
PLCD1	3	7
PLCD3	5	7
PLCH1	3	2
PLEKHO1	9	1
PLTP	4	10
PLXNA3	1	3
PMEL	8	7
PNPT1	4	6
POLR3B	4	5
PPIL1	4	5
PPM1G	4	6
PPP1R13L	3	7
PPP1R17	9	5
PPP1R35	3	1
PPP2R1B	4	8
PRICKLE3	7	8
PRKCSH	2	7
PRKCZ	7	3
PRMT2	10	1
PRMT6	6	5
PROS1	3	7
PROSER2	9	6
PRPS1	5	9
PRSS8	4	8
PRTG	7	8
PTBP3	7	4
PTPN2	8	5
PTPRD	1	8
PTPRU	1	5
PTX3	10	3
PUS7	4	6
PYGL	7	8
QTRT2	4	6
RAB31	4	5
RABEP2	5	10
RACK1	2	7
RAN	4	6
RASSF3	9	6
RAX	4	8
RBL2	3	10
RBM24	3	8
RBM5	3	1
RBPMS2	4	5
RCC1	4	6
RDH10	6	2
REM2	10	1
RFX4	3	10
RHOC	10	1
RIMS3	1	2
RNF130	3	7
RNF165	1	2
RNF182	9	1
RNF215	3	1
ROR2	8	4
RPL12	7	8
RPL15	2	7
RPL17	2	4
RPL22	3	2
RPUSD4	8	6
RRAS2	8	6
RTL5	10	1
RTN1	10	1
RTN4R	9	4
RTN4RL1	2	7
S100A10	1	7
S100A11	4	7
SALL1	8	4
SALL4	2	8
SAMD14	9	3
SBF1	1	10
SBK2	2	7
SCML2	10	6
SCPEP1	4	7
SDC1	6	9
SEL1L3	4	6
SEMA3A	7	8
SEMA6A	5	9
SEMA6C	10	1
SERBP1	8	4
SERINC5	7	8
SEZ6L2	7	8
SFRP2	10	4
SHMT2	7	4
SHROOM3	10	3
SIAH2	3	6
SIPA1L2	9	1
SIRT3	3	1
SIX4	9	4
SLC25A10	6	8
SLC26A2	6	4
SLC41A3	3	1
SLC43A3	5	10
SLC45A3	10	1
SLC66A1	6	5
SLC6A8	8	4
SLC7A5	9	6
SLC7A8	8	2
SOCS2	4	7
SPA17	3	1
SPAG9	10	8
SPTBN2	9	6
SRF	6	4
SS18L2	8	7
ST3GAL1	1	3
STARD3NL	9	1
STARD7	4	6
STEAP3	6	4
STMN3	9	5
STRA6	8	4
STXBP1	3	4
SUPT3H	3	2
SYT7	5	4
TACC2	9	8
TAF1D	7	4
TAGLN3	1	3
TANC1	7	8
TARBP1	1	6
TBC1D30	10	7
TCEA2	1	3
TCN2	8	7
TCTN2	2	3
TECPR2	9	1
TENT5A	2	7
TFAP2A	3	8
TGFBI	8	9
THBS3	1	7
THEM6	10	1
THY1	4	8
TMED1	2	1
TMEM126B	4	6
TMEM158	6	4
TMEM198	9	5
TMEM9	1	3
TNC	6	8
TNFRSF12A	5	9
TOE1	6	5
TPGS2	2	10
TPM3	4	8
TPPP3	1	10
TRAF5	3	7
TRIM8	10	5
TSKU	5	9
TSPAN2	3	2
TTC3	3	1
TTLL1	3	1
TUBB2A	6	1
UBE3D	2	4
UBXN6	10	3
UMPS	6	4
USO1	7	8
USP21	3	1
UTP14A	6	5
UTP20	4	6
VIM	3	1
VPS54	3	5
VSTM2L	1	3
VWA5A	10	3
WASF2	2	7
WDR3	4	6
WDR37	3	10
WFS1	5	10
WNT4	1	2
WSCD1	3	7
XBP1	6	8
XPO5	8	6
YPEL1	3	2
ZBED1	7	9
ZDHHC2	1	7
ZEB2	1	2
ZGRF1	7	4
ZIC1	10	1
ZNF114	6	5
ZNF34	1	10
ZNF419	1	5
ZNF423	4	9
ZNF428	10	1
ZNF609	1	9
ZNF668	4	5
ZNF788P	8	4
ZNF821	9	10
ZNF90	7	4
ZNHIT2	5	9
